# Functional tradeoffs promote morphological disparity in the bat nasal cavity

**DOI:** 10.64898/2026.10.07.757456

**Authors:** Vaibhav Chhaya, Timothy D. Smith, Abigail A. Curtis, Thomas P. Eiting, Sharlene E. Santana

## Abstract

Multifunctional anatomical structures must accommodate potentially competing performance demands, leading to functional tradeoffs. The mammal rostrum (snout) is involved in multiple functions, including feeding, respiratory conditioning, olfaction, and–in most bats–echolocation. Therefore, it serves as an ideal system to investigate whether and how functional tradeoffs promote or constrain morphological diversification. While the external morphology of the rostrum has been linked with mechanical demands of feeding in bats, the factors and processes influencing its internal morphology, including the turbinals in the nasal cavity, remain comparatively unexplored. Here we investigate how internal rostral morphology reflects specialization and tradeoffs among respiratory air conditioning, echolocation, and olfaction by quantifying turbinal morphological diversity in a phylogenetically and ecologically diverse sample of bat species. We find that echolocation mode predominantly influences both the ethmoturbinal complex (ETc) and maxilloturbinal (MT) systems, with nasal-emitting bats having reduced and less complex turbinals compared to oral and non-laryngeally echolocating bat species. MT complexity and surface area are not associated with bioclimatic variables representing thermal variability and aridity. However, the ETc exhibits higher complexity in plantivorous bats than faunivorous bats, suggesting higher olfactory reliance. While MT morphological disparity was predominantly explained by echolocation mode, ETc morphological disparity was associated with both echolocation mode and diet, suggesting potentially opposing demands favoring turbinal reduction for sound transmission and elaboration for olfaction. Among nasal emitters, which must accommodate both demands within the nasal cavity, ETc complexity exhibited higher relative disparity compared to MT complexity. These patterns suggest that competing functional demands may promote or maintain morphological diversity, possibly through ecological specialization and/or many-to-one mapping between morphology and performance.
