## Supplementary material for "Functional tradeoffs promote morphological disparity in the bat nasal cavity": climate_data.csv

	species	specimen	locality	lat	long	manually.georeferenced.	wc2.1_10m_bio_1	wc2.1_10m_bio_2	wc2.1_10m_bio_3	wc2.1_10m_bio_4	wc2.1_10m_bio_5	wc2.1_10m_bio_6	wc2.1_10m_bio_7	wc2.1_10m_bio_8	wc2.1_10m_bio_9	wc2.1_10m_bio_10	wc2.1_10m_bio_11	wc2.1_10m_bio_12	wc2.1_10m_bio_13	wc2.1_10m_bio_14	wc2.1_10m_bio_15	wc2.1_10m_bio_16	wc2.1_10m_bio_17	wc2.1_10m_bio_18	wc2.1_10m_bio_19
1	Hipposideros armiger	UWBM62303	Wushe, Taiwan	24.02	121.12	No	15.7574377059937	5.87975025177002	36.5946273803711	362.451965332031	23.0797500610352	7.01249980926514	16.0672492980957	19.0357913970947	12.0745410919189	19.7293338775635	10.8858337402344	2510	399	45	64.2361221313477	1119	165	1113	236
2	Hipposideros caffer	UWBM35876	Bungule Kasigau, Kenya	-3.83	38.67	No	23.6592178344727	10.0199794769287	68.0971069335938	155.135375976562	31.3182506561279	16.6040000915527	14.7142505645752	24.1406669616699	21.7046241760254	25.4015426635742	21.6629161834717	718	118	19	59.1524772644043	280	72	164	80
3	Cardioderma cor	UWBM36386	Ololkisalie, Kenya	-1.57	36.45	No	22.7301864624023	12.2878751754761	74.6461486816406	127.581878662109	31.4347496032715	14.9732503890991	16.461498260498	23.5314998626709	21.1992092132568	24.0437908172607	20.8656253814697	534	133	4	84.1998443603516	285	20	235	21
4	Nycteris hispida	UWBM36122	Kakamega Forest, Kenya	0.27	34.88	No	19.2677612304688	11.7855625152588	82.0050659179688	77.5439147949219	26.7747497558594	12.4029998779297	14.3717498779297	19.0790004730225	19.9147090911865	20.1838340759277	18.2882919311523	1839	253	68	38.1221466064453	652	243	306	531
5	Leptonycteris curasoae	UWBM62366	Jamay, Jalisco, Mexico	20.29	-102.74	No	19.8774681091309	13.841854095459	63.5180511474609	234.439834594727	30.1272506713867	8.33524990081787	21.7919998168945	21.9734992980957	19.0114574432373	22.3800411224365	16.627082824707	766	203	2	116.803779602051	524	13	388	33
6	Lonchorhina aurita	AMNH249948	Blue Creek Village, Toledo district, Belize	16.2	-89.04	Yes	24.1992702484131	9.38791656494141	68.3789520263672	143.236587524414	30.9202499389648	17.1909999847412	13.7292499542236	25.3326663970947	23.9793758392334	25.6064586639404	22.2426261901855	3289	643	69	70.124755859375	1633	250	682	424
7	Musonycteris harrisoni	AMNH235179	Pueblo Juarez, Las Juntas, Colima, Mexico	19.17	-103.93	Yes	24.4772090911865	14.430417060852	73.4605941772461	147.054641723633	33.6187515258789	13.9750003814697	19.6437511444092	25.7027492523193	23.2506675720215	26.033166885376	22.574333190918	981	230	1	114.278129577637	674	7	576	43
8	Trachops cirrhosus	UWBM63031	Dos Amates, Veracruz, Mexico	18.49	95.06	Yes	26.7152080535889	11.3384580612183	47.2622833251953	258.655670166016	37.6710014343262	13.6805000305176	23.9905014038086	27.3577919006348	24.707332611084	29.4587516784668	23.0635833740234	1696	356	1	104.725769042969	1048	6	201	12
9	Centurio senex	UWBM85742	Parque Nacional Palo Verde, Costa Rica	10.36	-85.27	Yes	27.2380619049072	10.4203748703003	75.8493728637695	76.9942779541016	34.8084983825684	21.0702495574951	13.7382488250732	26.757833480835	27.5262508392334	28.3390827178955	26.4127502441406	1871	356	6	85.8666687011719	922	25	298	486
10	Sturnira ludovici	UWBM63005	Restrepo, Meta, Colombia	4.25	-73.56	No	23.4293441772461	8.6419792175293	78.3621978759766	77.0293273925781	29.183500289917	18.1552505493164	11.0282497406006	22.6297073364258	24.1223754882812	24.4502506256104	22.4523754119873	3314	453	66	47.3646087646484	1255	305	327	1145
11	Anoura geoffroyi	UWBM61986	Dos Amates, Veracruz, Mexico	18.49	95.06	Yes	26.7152080535889	11.3384580612183	47.2622833251953	258.655670166016	37.6710014343262	13.6805000305176	23.9905014038086	27.3577919006348	24.707332611084	29.4587516784668	23.0635833740234	1696	356	1	104.725769042969	1048	6	201	12
12	Lionycteris spurrelli	AMNH97264	Tocantins River, Mojacuba, Para, Brazil	-2.58	-49.5	No	26.4608325958252	9.20725059509277	86.6258850097656	42.2885704040527	32.1052513122559	21.4764995574951	10.6287517547607	25.9661674499512	26.9318332672119	26.9318332672119	25.8751659393311	2469	434	49	73.1010284423828	1234	179	179	1167
13	Artibeus jamaicensis	UWBM63054	El Salto Falls, San Luis Potosi, Mexico	21.82	-100.7	Yes	18.0234680175781	15.3156461715698	63.7176208496094	271.793884277344	29.8217506408691	5.78499984741211	24.036750793457	20.360876083374	15.5762500762939	20.9031677246094	14.3713331222534	367	66	8	75.6222610473633	182	28	118	28
14	Glossophaga longirostris	AMNH15169	Taganga, Santa Marta, Magdalena, Colombia	11.27	-74.2	No	27.7910995483398	8.38980579376221	81.8633880615234	50.6323585510254	32.4213600158691	22.172815322876	10.2485446929932	27.6163425445557	27.3393211364746	28.4035606384277	27.1527500152588	835	180	4	79.9059524536133	429	19	233	32
15	Dermanura glaucus	AMNH246632	Nor Yungas, La Paz, Bolivia	-15.77	-67.6	No	22.2779273986816	11.0610208511353	70.998420715332	127.696899414062	29.3759994506836	13.7967500686646	15.579249382019	23.2712917327881	20.4955825805664	23.3757915496826	20.4637928009033	1530	238	35	56.9757843017578	681	135	608	137
16	Rhinolophus ferrumequinum	UWBM35371	Sawada; Yakichi Mabu Mine, Niigata, Japan	38.03	138.3	No	11.9252939224243	6.6581974029541	22.9013614654541	821.442932128906	27.6538047790527	-1.41956520080566	29.0733699798584	5.06893110275269	8.95652198791504	22.3246383666992	2.15172100067139	2249	307	109	33.3337173461914	828	355	568	581
17	Rhinolophus simulator	UWBM62836	Ngwerere cave, Central, Zambia	-15.03	28.03	No	20.9560317993164	13.9336042404175	56.3383636474609	280.062835693359	32.460750579834	7.72875022888184	24.7320003509521	22.1389579772949	17.2490425109863	24.0060005187988	17.1137924194336	828	210	0	120.788993835449	592	0	112	5
18	Cynopterus brachyotis	UWBM62129	Valencia; Mt View College, Bukidnon, Phillipines	7.98	125	No	25.820613861084	10.2152709960938	82.0750885009766	55.959644317627	32.3552513122559	19.9090003967285	12.4462509155273	25.9076671600342	25.8698749542236	26.5707092285156	25.1226673126221	2585	332	112	40.2233810424805	933	359	730	386
19	Eonycteris spelaea	UWBM62151	Valencia; Mt View College, Bukidnon, Phillipines	7.98	125	No	25.820613861084	10.2152709960938	82.0750885009766	55.959644317627	32.3552513122559	19.9090003967285	12.4462509155273	25.9076671600342	25.8698749542236	26.5707092285156	25.1226673126221	2585	332	112	40.2233810424805	933	359	730	386
20	Rousettus leschenaultii	AMNH107423	Ubud, Bali, Indonesia	-8.5	115.27	No	26.5276489257812	7.40333366394043	79.4863128662109	67.2649993896484	31.0747947692871	21.7608222961426	9.31397247314453	26.9623737335205	25.5615978240967	27.0271682739258	25.5573978424072	1886	308	38	50.8588676452637	801	235	729	244
21	Pteropus lylei	AMNH237593	Ayutthaya, Thailand	14.35	100.58	Yes	27.8970108032227	9.72506237030029	58.8871307373047	161.081283569336	35.7799987792969	19.2652492523193	16.5147495269775	27.9114589691162	25.9634990692139	29.6765003204346	25.6712493896484	1022	222	3	84.7749176025391	534	16	218	42
22	Syconycteris australis	UWBM36275	Bulolo, Morobe, Papua New Guinea	-7.2	146.55	No	21.9380207061768	10.8688745498657	86.183967590332	62.8776702880859	28.3242492675781	15.7130002975464	12.6112489700317	22.6679153442383	21.064416885376	22.6679153442383	21.064416885376	2077	226	103	24.5558166503906	619	331	619	331
23	Nyctimene albiventer	UWBM36262	Bulolo, Morobe, Papua New Guinea	-7.2	146.55	No	21.9380207061768	10.8688745498657	86.183967590332	62.8776702880859	28.3242492675781	15.7130002975464	12.6112489700317	22.6679153442383	21.064416885376	22.6679153442383	21.064416885376	2077	226	103	24.5558166503906	619	331	619	331
24	Taphozous melanopogon	UWBM63029	Bangkok Metropolis, Thailand	13.75	100.5	Yes	28.5214061737061	8.89835357666016	63.5415115356445	124.372009277344	34.8250007629395	20.8209991455078	14.0040016174316	28.4871673583984	27.0263328552246	29.9219169616699	26.8400001525879	1358	301	7	86.1256256103516	722	32	380	62
25	Tadarida brasiliensis	UWBM51581	Tucson, Arizona, USA	32.16	-110.99	No	20.1830520629883	16.4872703552246	46.8794593811035	738.926696777344	38.2529983520508	3.08349990844727	35.1694984436035	28.6909999847412	23.6721248626709	29.3435821533203	11.4431247711182	329	62	5	66.1845321655273	160	21	132	77
26	Molossus currentium	UWBM62443	El Tambo, Cauca, Colombia	2.45	-76.81	No	19.2409992218018	10.9526662826538	84.8632736206055	22.4720077514648	25.8959999084473	12.9897499084473	12.90625	18.9379997253418	19.3030414581299	19.4461250305176	18.9379997253418	2212	315	64	43.6437301635742	868	246	611	868
27	Mormoops megalophylla	AMNH25090	Rancho Palo Amarillo, Amatlan de Canas, Nayarit, Mexico	20.84	-104.43	No	20.1367092132568	16.2475833892822	65.030647277832	229.103424072266	32.1705017089844	7.18599987030029	24.9845008850098	22.3221244812012	18.9836673736572	22.5305004119873	17.019832611084	1048	275	3	115.389266967773	701	21	486	53
28	Myzopoda schliemanni	AMNH277725	d'Andranomanintsy Forest, Mahajanga, Madagascar	-15.72	46.32	Yes	26.50514793396	11.1609344482422	72.3568878173828	130.612518310547	33.0471343994141	17.62229347229	15.424840927124	27.4112529754639	25.8215503692627	27.5905513763428	24.6091289520264	1636	411	22	97.4869842529297	990	97	728	114
29	Natalus stramineus	UWBM62667	Tequesquitengo, Morelos, Mexico	18.61	-99.28	No	24.9428863525391	17.2151050567627	66.6586761474609	210.705673217773	37.372501373291	11.5467500686646	25.8257522583008	25.8562507629395	22.3968753814697	27.6332931518555	22.2968330383301	988	208	3	109.829750061035	613	17	283	26
30	Noctilio leporinus	AMNH92536	Rosarinho, Miguel Lake, Madeira River, Manicore, Amazonas, Brazil	-3.7	-59.1	No	27.056282043457	8.3292293548584	80.1137847900391	52.8104934692383	32.5144996643066	22.1177501678467	10.39674949646	26.5738334655762	27.3295001983643	27.806209564209	26.501916885376	2279	306	85	45.8342819213867	871	266	363	858
31	Myotis daubentonii	UWBM77297	Vicinity of Arsenjev; Anuchinsky, Primor'ye, Russia	43.95	133.05	Yes	2.76784372329712	14.184645652771	26.4104290008545	1421.10107421875	26.4925003051758	-27.2159996032715	53.7084999084473	17.8959579467773	-16.2238750457764	18.9164581298828	-16.2238750457764	734	128	14	64.8233337402344	350	52	320	52
32	Antrozous pallidus	UWBM63048	Merrihew Cave, Woods County, Oklahoma, USA	36.77	-98.87	Yes	14.52956199646	14.7000408172607	35.5922431945801	971.949035644531	35.0994987487793	-6.20174980163574	41.3012466430664	23.9247074127197	2.34958338737488	26.4149169921875	2.34958338737488	638	96	15	48.0053787231445	249	61	228	61
33	Lasiurus cinereus	UWBM32565	Winters; Monticello Dam, California, USA	38.51	-122.1	No	15.66015625	14.5005617141724	46.625602722168	620.555969238281	33.7877502441406	2.68775010108948	31.1000003814697	8.39375019073486	23.1913757324219	23.324333190918	8.39375019073486	715	155	1	93.5836486816406	396	9	15	396
34	Rhinopoma hardwickii	AMNH208126	Fatehpur Sikri, Uttar Pradesh, India	27.09	77.71	No	25.3454265594482	13.8274374008179	39.3408889770508	707.012939453125	41.955249786377	6.80749988555908	35.1477508544922	29.5682907104492	16.7647094726562	33.064208984375	15.6199579238892	749	269	3	144.949844360352	618	24	267	29
35	Thyroptera tricolor	AMNH239083	Anchicaya River, Valle del Cauca, Colombia	3.48	-76.84	Yes	20.6569156646729	9.19654178619385	90.2218704223633	23.9243793487549	25.8080005645752	15.6147499084473	10.1932506561279	20.3117504119873	20.6854591369629	20.9287910461426	20.3117504119873	2579	317	149	23.4520015716553	818	511	602	818
36	Miniopterus schreibersii	AMNH208856	Ratnagiri Dist., Rajapur taluka, Kasheli Village, Maharashtra, India	16.73	73.32	No	26.8085784912109	8.05245113372803	59.2861213684082	128.560897827148	32.9137268066406	19.3313732147217	13.5823535919189	26.5052280426025	25.9392147064209	28.5215682983398	25.51535987854	2491	835	0	141.547836303711	1987	2	700	8
