## Supplementary material for "Functional tradeoffs promote morphological disparity in the bat nasal cavity": Hypsignathus_IUCN_climate.csv

	Variable	Mean	SD	Min	Max
wc2.1_10m_bio_1	wc2.1_10m_bio_1	24.7441088807011	1.32028578121292	15.7272605895996	28.7572174072266
wc2.1_10m_bio_2	wc2.1_10m_bio_2	9.68960905762522	1.52783859729431	5.518798828125	15.7840623855591
wc2.1_10m_bio_3	wc2.1_10m_bio_3	76.7114101302192	8.11896770822906	52.4263496398926	92.2188186645508
wc2.1_10m_bio_4	wc2.1_10m_bio_4	83.2708438913962	39.8044488289943	10.7198343276978	251.629241943359
wc2.1_10m_bio_5	wc2.1_10m_bio_5	31.3685552262301	1.78452951136794	23.6317501068115	38.6604995727539
wc2.1_10m_bio_6	wc2.1_10m_bio_6	18.6550666954412	1.85387999592696	7.22275018692017	22.8728904724121
wc2.1_10m_bio_7	wc2.1_10m_bio_7	12.7134885278912	2.17163993877729	8.95674896240234	23.9672508239746
wc2.1_10m_bio_8	wc2.1_10m_bio_8	24.5374865459768	1.45075741787666	14.8488750457764	28.440279006958
wc2.1_10m_bio_9	wc2.1_10m_bio_9	24.4789702919859	1.6722355957009	15.8735837936401	29.2442741394043
wc2.1_10m_bio_10	wc2.1_10m_bio_10	25.7297379084541	1.53540428686742	16.9003753662109	30.8767490386963
wc2.1_10m_bio_11	wc2.1_10m_bio_11	23.6983152944255	1.31698576545384	14.7144165039062	27.6244983673096
wc2.1_10m_bio_12	wc2.1_10m_bio_12	1699.9706898606	418.81174128872	456	4204
wc2.1_10m_bio_13	wc2.1_10m_bio_13	262.936971285592	92.4962135994999	121	997
wc2.1_10m_bio_14	wc2.1_10m_bio_14	32.5137614678901	28.5265681954779	0	139
wc2.1_10m_bio_15	wc2.1_10m_bio_15	55.0320918402376	19.9408831098222	21.2715969085693	143.400588989258
wc2.1_10m_bio_16	wc2.1_10m_bio_16	676.587632550931	221.305805410997	306	2423
wc2.1_10m_bio_17	wc2.1_10m_bio_17	136.794709877274	98.1824295701686	0	466
wc2.1_10m_bio_18	wc2.1_10m_bio_18	419.420707732641	125.521938671378	26	902
wc2.1_10m_bio_19	wc2.1_10m_bio_19	411.689145716641	325.99457885222	0	2423
