## Supplementary material for "Functional tradeoffs promote morphological disparity in the bat nasal cavity": locality_data.csv

species	specimen	locality	lat	long	manually georeferenced?
Hipposideros armiger	UWBM62303	Wushe, Taiwan	24.02	121.12	No
Hipposideros caffer	UWBM35876	Bungule Kasigau, Kenya	-3.83	38.67	No
Cardioderma cor	UWBM36386	Ololkisalie, Kenya	-1.57	36.45	No
Nycteris hispida	UWBM36122	Kakamega Forest, Kenya	0.27	34.88	No
Leptonycteris curasoae	UWBM62366	Jamay, Jalisco, Mexico	20.29	-102.74	No
Lonchorhina aurita	AMNH249948	Blue Creek Village, Toledo district, Belize	16.20	-89.04	Yes
Musonycteris harrisoni	AMNH235179	Pueblo Juarez, Las Juntas, Colima, Mexico	19.17	-103.93	Yes
Trachops cirrhosus	UWBM63031	Dos Amates, Veracruz, Mexico	18.49	95.06	Yes
Centurio senex	UWBM85742	Parque Nacional Palo Verde, Costa Rica	10.36	-85.27	Yes
Sturnira ludovici	UWBM63005	Restrepo, Meta, Colombia	4.25	-73.56	No
Anoura geoffroyi	UWBM61986	Dos Amates, Veracruz, Mexico	18.49	95.06	Yes
Lionycteris spurrelli	AMNH97264	Tocantins River, Mojacuba, Para, Brazil	-2.58	-49.50	No
Artibeus jamaicensis	UWBM63054	El Salto Falls, San Luis Potosi, Mexico	21.82	-100.70	Yes
Glossophaga longirostris	AMNH15169	Taganga, Santa Marta, Magdalena, Colombia	11.27	-74.20	No
Dermanura glaucus	AMNH246632	Nor Yungas, La Paz, Bolivia	-15.77	-67.60	No
Rhinolophus ferrumequinum	UWBM35371	Sawada; Yakichi Mabu Mine, Niigata, Japan	38.03	138.30	No
Rhinolophus simulator	UWBM62836	Ngwerere cave, Central, Zambia	-15.03	28.03	No
Cynopterus brachyotis	UWBM62129	Valencia; Mt View College, Bukidnon, Phillipines	7.98	125.00	No
Eonycteris spelaea	UWBM62151	Valencia; Mt View College, Bukidnon, Phillipines	7.98	125.00	No
Rousettus leschenaultii	AMNH107423	Ubud, Bali, Indonesia	-8.50	115.27	No
Pteropus lylei	AMNH237593	Ayutthaya, Thailand	14.35	100.58	Yes
Syconycteris australis	UWBM36275	Bulolo, Morobe, Papua New Guinea	-7.20	146.55	No
Hypsignathus monstrosus	AMNH244355	Bronx Zoo
Nyctimene albiventer	UWBM36262	Bulolo, Morobe, Papua New Guinea	-7.20	146.55	No
Taphozous melanopogon	UWBM63029	Bangkok Metropolis, Thailand	13.75	100.50	Yes
Tadarida brasiliensis	UWBM51581	Tucson, Arizona, USA	32.16	-110.99	No
Molossus currentium	UWBM62443	El Tambo, Cauca, Colombia	2.45	-76.81	No
Mormoops megalophylla	AMNH25090	Rancho Palo Amarillo, Amatlan de Canas, Nayarit, Mexico	20.84	-104.43	No
Myzopoda schliemanni	AMNH277725	d'Andranomanintsy Forest, Mahajanga, Madagascar	-15.72	46.32	Yes
Natalus stramineus	UWBM62667	Tequesquitengo, Morelos, Mexico	18.61	-99.28	No
Noctilio leporinus	AMNH92536	Rosarinho, Miguel Lake, Madeira River, Manicore, Amazonas, Brazil	-3.70	-59.10	No
Myotis daubentonii	UWBM77297	Vicinity of Arsenjev; Anuchinsky, Primor'ye, Russia	43.95	133.05	Yes
Antrozous pallidus	UWBM63048	Merrihew Cave, Woods County, Oklahoma, USA	36.77	-98.87	Yes
Lasiurus cinereus	UWBM32565	Winters; Monticello Dam, California, USA	38.51	-122.10	No
Rhinopoma hardwickii	AMNH208126	Fatehpur Sikri, Uttar Pradesh, India	27.09	77.71	No
Thyroptera tricolor	AMNH239083	Anchicaya River, Valle del Cauca, Colombia	3.48	-76.84	Yes
Miniopterus schreibersii	AMNH208856	Ratnagiri Dist., Rajapur taluka, Kasheli Village, Maharashtra, India	16.73	73.32	No
