## Supplementary material for "Functional tradeoffs promote morphological disparity in the bat nasal cavity": turbinal_data.csv

species	specimen	family	MT	ET	CP	wCP	echolocation	diet	MT/MTCH	ET/ETCH	rost_length	rost_width	rost_depth	cranial_length	locality	lat	long	manually.georeferenced.	wc2.1_10m_bio_1	wc2.1_10m_bio_2	wc2.1_10m_bio_3	wc2.1_10m_bio_4	wc2.1_10m_bio_5	wc2.1_10m_bio_6	wc2.1_10m_bio_7	wc2.1_10m_bio_8	wc2.1_10m_bio_9	wc2.1_10m_bio_10	wc2.1_10m_bio_11	wc2.1_10m_bio_12	wc2.1_10m_bio_13	wc2.1_10m_bio_14	wc2.1_10m_bio_15	wc2.1_10m_bio_16	wc2.1_10m_bio_17	wc2.1_10m_bio_18	wc2.1_10m_bio_19
Hipposideros armiger	UWBM62303	Hipposideridae	0	55.92	9.89	9.64	Nasal	Insectivore	0	0.87	5.38418	7.57298	4.253780895	25.22	Wushe, Taiwan	24.02	121.12	No	15.76	5.88	36.59	362.45	23.08	7.01	16.07	19.04	12.07	19.73	10.89	2510	399	45	64.24	1119	165	1113	236
Hipposideros caffer	UWBM35876	Hipposideridae	0	12.13	9.21	8.99	Nasal	Insectivore	0	0.77	2.09262	3.55264	2.756398066	14.01	Bungule Kasigau, Kenya	-3.83	38.67	No	23.66	10.02	68.1	155.14	31.32	16.6	14.71	24.14	21.7	25.4	21.66	718	118	19	59.15	280	72	164	80
Cardioderma cor	UWBM36386	Megadermatidae	3.13	52.62	18.74	15.62	Nasal	Carnivore	0.23	1.16	5.22345	4.08946	3.545979142	20.03	Ololkisalie, Kenya	-1.57	36.45	No	22.73	12.29	74.65	127.58	31.43	14.97	16.46	23.53	21.2	24.04	20.87	534	133	4	84.2	285	20	235	21
Nycteris hispida	UWBM36122	Nycteridae	0	22.05	3.77	3.93	Nasal	Insectivore	0	1.01	2.06518	4.59309	2.03257	15.27	Kakamega Forest, Kenya	0.27	34.88	No	19.27	11.79	82.01	77.54	26.77	12.4	14.37	19.08	19.91	20.18	18.29	1839	253	68	38.12	652	243	306	531
Leptonycteris curasoae	UWBM62366	Phyllostomidae	13.01	108.14	29.14	29.81	Nasal	Nectarivore	0.34	1.57	13.02	4.42	3.685793673	23.56	Jamay, Jalisco, Mexico	20.29	-102.74	No	19.88	13.84	63.52	234.44	30.13	8.34	21.79	21.97	19.01	22.38	16.63	766	203	2	116.8	524	13	388	33
Lonchorhina aurita	AMNH249948	Phyllostomidae	9	51.67	27.74	27.69	Nasal	Insectivore	0.24	1.3	7.04558	3.54586	4.061134448	17.61	Blue Creek Village, Toledo district, Belize	16.2	-89.04	Yes	24.2	9.39	68.38	143.24	30.92	17.19	13.73	25.33	23.98	25.61	22.24	3289	643	69	70.12	1633	250	682	424
Musonycteris harrisoni	AMNH235179	Phyllostomidae	0	10.5	16.41	15.5	Nasal	Nectarivore	0	0.77	21.11925	3.31681	2.776273154	31.76	Pueblo Juarez, Las Juntas, Colima, Mexico	19.17	-103.93	Yes	24.48	14.43	73.46	147.05	33.62	13.98	19.64	25.7	23.25	26.03	22.57	981	230	1	114.28	674	7	576	43
Trachops cirrhosus	UWBM63031	Phyllostomidae	25.15	109.01	34.93	35.25	Nasal	Carnivore	0.66	1.39	8.7047	4.85895	4.854750456	23.54	Dos Amates, Veracruz, Mexico	18.49	95.06	Yes	26.72	11.34	47.26	258.66	37.67	13.68	23.99	27.36	24.71	29.46	23.06	1696	356	1	104.73	1048	6	201	12
Centurio senex	UWBM85742	Phyllostomidae	0	291.75	55.76	55.01	Nasal	Frugivore	0	3.34	2.398	6.81148	5.151713407	16.11	Parque Nacional Palo Verde, Costa Rica	10.36	-85.27	Yes	27.24	10.42	75.85	76.99	34.81	21.07	13.74	26.76	27.53	28.34	26.41	1871	356	6	85.87	922	25	298	486
Sturnira ludovici	UWBM63005	Phyllostomidae	24.4	238.78	82.47	70.21	Nasal	Frugivore	0.64	2.29	6.76228	5.34287	5.422736022	19.66	Restrepo, Meta, Colombia	4.25	-73.56	No	23.43	8.64	78.36	77.03	29.18	18.16	11.03	22.63	24.12	24.45	22.45	3314	453	66	47.36	1255	305	327	1145
Anoura geoffroyi	UWBM61986	Phyllostomidae	18.19	97.64	36.52	32.37	Nasal	Nectarivore	0.48	1.43	13.05833	3.70766	3.941101581	23.4	Dos Amates, Veracruz, Mexico	18.49	95.06	Yes	26.72	11.34	47.26	258.66	37.67	13.68	23.99	27.36	24.71	29.46	23.06	1696	356	1	104.73	1048	6	201	12
Lionycteris spurrelli	AMNH97264	Phyllostomidae	8.99	55.04	18.46	16.08	Nasal	Nectarivore	0.4	1.32	7.91765	3.44674	3.139908555	17.68	Tocantins River, Mojacuba, Para, Brazil	-2.58	-49.5	No	26.46	9.21	86.63	42.29	32.11	21.48	10.63	25.97	26.93	26.93	25.88	2469	434	49	73.1	1234	179	179	1167
Artibeus jamaicensis	UWBM63054	Phyllostomidae	4.66	294.49	80.89	74.37	Nasal	Frugivore	0.24	2.21	9.86607	5.76445	5.429385857	22.97	El Salto Falls, San Luis Potosi, Mexico	21.82	-100.7	Yes	18.02	15.32	63.72	271.79	29.82	5.78	24.04	20.36	15.58	20.9	14.37	367	66	8	75.62	182	28	118	28
Glossophaga longirostris	AMNH15169	Phyllostomidae	14.43	87.34	27.61	24.39	Nasal	Nectarivore	0.58	1.66	10.99177	4.06686	3.502012895	19.87	Taganga, Santa Marta, Magdalena, Colombia	11.27	-74.2	No	27.79	8.39	81.86	50.63	32.42	22.17	10.25	27.62	27.34	28.4	27.15	835	180	4	79.91	429	19	233	32
Dermanura glaucus	AMNH246632	Phyllostomidae	4.47	82.09	21.89	22.34	Nasal	Frugivore	0.3	1.45	6.22339	4.28625	3.691553156	17.66	Nor Yungas, La Paz, Bolivia	-15.77	-67.6	No	22.28	11.06	71	127.7	29.38	13.8	15.58	23.27	20.5	23.38	20.46	1530	238	35	56.98	681	135	608	137
Rhinolophus ferrumequinum	UWBM35371	Rhinolophidae	1.14	91.19	6.63	7.15	Nasal	Insectivore	0.08	1.49	2.75766	5.00765	3.327200581	20.02	Sawada; Yakichi Mabu Mine, Niigata, Japan	38.03	138.3	No	11.93	6.66	22.9	821.44	27.65	-1.42	29.07	5.07	8.96	22.32	2.15	2249	307	109	33.33	828	355	568	581
Rhinolophus simulator	UWBM62836	Rhinolophidae	0	44.36	7.63	9.07	Nasal	Insectivore	0	1	2.99287	4.55407	3.256851077	21.06	Ngwerere cave, Central, Zambia	-15.03	28.03	No	20.96	13.93	56.34	280.06	32.46	7.73	24.73	22.14	17.25	24.01	17.11	828	210	0	120.79	592	0	112	5
Cynopterus brachyotis	UWBM62129	Pteropodidae	157.63	563.61	77.4	75.07	None	Frugivore	1.37	2.46	12.29428	5.58988	8.026017036	27.28	Valencia; Mt View College, Bukidnon, Phillipines	7.98	125	No	25.82	10.22	82.08	55.96	32.36	19.91	12.45	25.91	25.87	26.57	25.12	2585	332	112	40.22	933	359	730	386
Eonycteris spelaea	UWBM62151	Pteropodidae	206.22	412.46	59.84	52.52	None	Nectarivore	1.82	1.88	15.12491	7.40355	6.924435232	32.3	Valencia; Mt View College, Bukidnon, Phillipines	7.98	125	No	25.82	10.22	82.08	55.96	32.36	19.91	12.45	25.91	25.87	26.57	25.12	2585	332	112	40.22	933	359	730	386
Rousettus leschenaultii	AMNH107423	Pteropodidae	581.62	944.44	69.72	69.72	None	Frugivore	2.57	2.35	19.44378	10.12091	8.172913824	43.62	Ubud, Bali, Indonesia	-8.5	115.27	No	26.53	7.4	79.49	67.26	31.07	21.76	9.31	26.96	25.56	27.03	25.56	1886	308	38	50.86	801	235	729	244
Pteropus lylei	AMNH237593	Pteropodidae	1021.72	997.4	86.82	81.67	None	Frugivore	2.99	2.12	30.37435	8.41585	9.618524697	62.37	Ayutthaya, Thailand	14.35	100.58	Yes	27.9	9.73	58.89	161.08	35.78	19.27	16.51	27.91	25.96	29.68	25.67	1022	222	3	84.77	534	16	218	42
Syconycteris australis	UWBM36275	Pteropodidae	96.04	351.74	39.74	39.92	None	Nectarivore	1.43	2.27	10.44	5.2	6.258434309	24.48	Bulolo, Morobe, Papua New Guinea	-7.2	146.55	No	21.94	10.87	86.18	62.88	28.32	15.71	12.61	22.67	21.06	22.67	21.06	2077	226	103	24.56	619	331	619	331
Hypsignathus monstrosus	AMNH244355	Pteropodidae	2969.23	3083.34	322.22	290.49	None	Frugivore	2.71	2.5	35.49	18.21	15.18141545	70.3	Bronx Zoo	0	0	No	0	0	0	0	0	0	23.97	0	0	0	0	0	0	0	0	0	0	0	0
Nyctimene albiventer	UWBM36262	Pteropodidae	103.4	732.73	73.15	66.29	None	Frugivore	1.19	2.73	10.01128	6.15163	7.154535311	27.16	Bulolo, Morobe, Papua New Guinea	-7.2	146.55	No	21.94	10.87	86.18	62.88	28.32	15.71	12.61	22.67	21.06	22.67	21.06	2077	226	103	24.56	619	331	619	331
Taphozous melanopogon	UWBM63029	Emballonuridae	25.85	204.25	29.3	25.78	Oral	Insectivore	0.63	3.04	5.18	5.08	3.131389468	18.18	Bangkok Metropolis, Thailand	13.75	100.5	Yes	28.52	8.9	63.54	124.37	34.83	20.82	14	28.49	27.03	29.92	26.84	1358	301	7	86.13	722	32	380	62
Tadarida brasiliensis	UWBM51581	Molossidae	45.21	114.95	16.92	15.87	Oral	Insectivore	1.07	2.82	5.4546	3.59726	2.836364464	14.55	Tucson, Arizona, USA	32.16	-110.99	No	20.18	16.49	46.88	738.93	38.25	3.08	35.17	28.69	23.67	29.34	11.44	329	62	5	66.18	160	21	132	77
Molossus currentium	UWBM62443	Molossidae	34.45	95.71	23.16	20.96	Oral	Insectivore	0.87	2.01	4.89432	5.27359	3.684412719	15.38	El Tambo, Cauca, Colombia	2.45	-76.81	No	19.24	10.95	84.86	22.47	25.9	12.99	12.91	18.94	19.3	19.45	18.94	2212	315	64	43.64	868	246	611	868
Mormoops megalophylla	UWBM62789	Mormoopidae	62.31	80.64	43.75	39.45	Oral	Insectivore	1.54	2.35	7.71052	3.5154	3.007175105	12.29	Rancho Palo Amarillo, Amatlan de Canas, Nayarit, Mexico	20.84	-104.43	No	20.14	16.25	65.03	229.1	32.17	7.19	24.98	22.32	18.98	22.53	17.02	1048	275	3	115.39	701	21	486	53
Myzopoda schliemanni	AMNH277725	Myzopodidae	18.88	93.09	25.73	24.92	Oral	Insectivore	0.54	2	4.16498	3.11389	2.463753546	14.2	d'Andranomanintsy Forest, Mahajanga, Madagascar	-15.72	46.32	Yes	26.51	11.16	72.36	130.61	33.05	17.62	15.42	27.41	25.82	27.59	24.61	1636	411	22	97.49	990	97	728	114
Natalus stramineus	UWBM62667	Natalidae	2.86	32.96	4.89	5.86	Oral	Insectivore	0.3	1.57	6.22474	2.23703	1.572467144	12.97	Tequesquitengo, Morelos, Mexico	18.61	-99.28	No	24.94	17.22	66.66	210.71	37.37	11.55	25.83	25.86	22.4	27.63	22.3	988	208	3	109.83	613	17	283	26
Noctilio leporinus	AMNH92536	Noctilionidae	130.8	154.21	69.84	49.84	Oral	Carnivore	1.97	2.56	11.15187	6.62383	4.247569814	21.99	Rosarinho, Miguel Lake, Madeira River, Manicore, Amazonas, Brazil	-3.7	-59.1	No	27.06	8.33	80.11	52.81	32.51	22.12	10.4	26.57	27.33	27.81	26.5	2279	306	85	45.83	871	266	363	858
Myotis daubentonii	UWBM77297	Vespertilionidae	20.5	114.3	18.84	16.87	Oral	Insectivore	0.61	2.65	5.93896	3.14288	2.424122782	12.59	Vicinity of Arsenjev; Anuchinsky, Primor'ye, Russia	43.95	133.05	Yes	2.77	14.18	26.41	1421.1	26.49	-27.22	53.71	17.9	-16.22	18.92	-16.22	734	128	14	64.82	350	52	320	52
Antrozous pallidus	UWBM63048	Vespertilionidae	53.08	171.38	23.59	21.67	Oral	Insectivore	1.07	2.73	8.85064	4.60937	3.725040481	17.93	Merrihew Cave, Woods County, Oklahoma, USA	36.77	-98.87	Yes	14.53	14.7	35.59	971.95	35.1	-6.2	41.3	23.92	2.35	26.41	2.35	638	96	15	48.01	249	61	228	61
Lasiurus cinereus	UWBM32565	Vespertilionidae	39.06	185.41	37.98	31.37	Oral	Insectivore	0.98	2.92	5.43232	4.926	3.459785484	13.63	Winters; Monticello Dam, California, USA	38.51	-122.1	No	15.66	14.5	46.63	620.56	33.79	2.69	31.1	8.39	23.19	23.32	8.39	715	155	1	93.58	396	9	15	396
Rhinopoma hardwickii	AMNH208126	Rhinopomatidae	0	38.08	0	0	Nasal	Insectivore	0	1.33	4.8645	4.43276	4.33024479	15.62	Fatehpur Sikri, Uttar Pradesh, India	27.09	77.71	No	25.35	13.83	39.34	707.01	41.96	6.81	35.15	29.57	16.76	33.06	15.62	749	269	3	144.95	618	24	267	29
Thyroptera tricolor	AMNH239083	Thyropteridae	4.57	35.35	0	0	Oral	Insectivore	0.38	1.96	5.7963	2.60723	5.647803256	13.07	Anchicaya River, Valle del Cauca, Colombia	3.48	-76.84	Yes	20.66	9.2	90.22	23.92	25.81	15.61	10.19	20.31	20.69	20.93	20.31	2579	317	149	23.45	818	511	602	818
Miniopterus schreibersii	AMNH208856	Miniopteridae	37.57	88.87	19.74	18.24	Oral	Insectivore	0.88	1.99	6.0371	3.88415	5.716198134	13.75	Ratnagiri Dist., Rajapur taluka, Kasheli Village, Maharashtra, India	16.73	73.32	No	26.81	8.05	59.29	128.56	32.91	19.33	13.58	26.51	25.94	28.52	25.52	2491	835	0	141.55	1987	2	700	8
